# CD300LG is a receptor for triglyceride-rich lipoproteins that facilitates postprandial lipid clearance

**DOI:** 10.1101/2025.08.08.669356

**Authors:** Mitchell E. Granade, Kevin M. Tveter, Hye In Kim, Alexandra R. Yesian, Joseph Fowler, Youngwook Ahn, Jeffrey Culver, Kelly Tam Neale, Nalissa Amar, Michael Mazzocca, Alexis R. White, Danielle Archambault, Rajni Sonavane, Brigitte Laforest, Mary Piper, Rachel J. Roth Flach, Xin Rong

## Abstract

Circulating triglycerides are principally transported by triglyceride-rich lipoprotein particles (TRLs) including very-low-density-lipoproteins (VLDL) and chylomicrons and require the activity of lipoprotein lipase for appropriate lipid processing and cellular uptake. Despite known genetic links between *CD300LG* variants and altered lipid profiles, the functional role of CD300LG in lipid metabolism remains unclear. In this study, we identify CD300LG as a crucial receptor for TRLs. Human genetic analyses reveal that reduced CD300LG protein levels are causally linked with CAD risk and increased number, diameter, and TAG concentration of TRLs. In mice, CD300LG deficiency results in postprandial hypertriglyceridemia independent of changes in VLDL secretion, intestinal lipid absorption, or lipoprotein lipase activity. Mechanistically, CD300LG acts as a receptor for TRLs through a direct interaction with ApoA4 to facilitate TRL clearance at the microvascular endothelium. These findings elucidate new functions for both CD300LG and ApoA4 and advance our general understanding of triglyceride metabolism.
