## Supplementary material for "CD300LG is a receptor for triglyceride-rich lipoproteins that facilitates postprandial lipid clearance": CD300LG Paper - Supplemental Tables final.xlsx

### Sheet: Table S1
Table S1. PheWAS of CD300LG R82C for NMR-based lipoprotein and lipid traits. Beta, effect estimate; SE, standard error, nlP, -log10 P-value.
Trait	Beta	SE	nlP
Average diameter for VLDL particles	0.141	0.011	37.8
Average diameter for LDL particles	-0.099	0.012	17.6
Average diameter for HDL particles	-0.118	0.01	30.9
Total concentration of lipoprotein particles	-0.12	0.011	27.5
Concentration of VLDL particles	0.065	0.012	8.2
Concentration of chylomicrons and extremely large VLDL particles	0.11	0.011	22.2
Concentration of very large VLDL particles	0.121	0.011	26.8
Concentration of large VLDL particles	0.125	0.011	28.1
Concentration of medium VLDL particles	0.057	0.012	6.2
Concentration of small VLDL particles	0.094	0.012	16
Concentration of very small VLDL particles	-0.011	0.012	0.4
Concentration of LDL particles	-0.002	0.012	0.1
Concentration of large LDL particles	-0.015	0.012	0.7
Concentration of medium LDL particles	0.014	0.012	0.7
Concentration of small LDL particles	0.024	0.012	1.5
Concentration of IDL particles	-0.06	0.012	6.3
Concentration of HDL particles	-0.126	0.011	30.2
Concentration of very large HDL particles	-0.088	0.011	17.2
Concentration of large HDL particles	-0.134	0.01	40.6
Concentration of medium HDL particles	-0.131	0.011	33.8
Concentration of small HDL particles	-0.062	0.012	6.7
Total lipids in lipoprotein particles	-0.023	0.012	1.3
Total lipids in VLDL	0.099	0.012	17.7
Total lipids in chylomicrons and extremely large VLDL	0.106	0.011	21
Total lipids in very large VLDL	0.119	0.011	25.7
Total lipids in large VLDL	0.124	0.011	27.7
Total lipids in medium VLDL	0.077	0.012	10.6
Total lipids in small VLDL	0.084	0.012	13
Total lipids in very small VLDL	-0.01	0.012	0.4
Total lipids in LDL	-0.033	0.012	2.4
Total lipids in large LDL	-0.053	0.012	5.3
Total lipids in medium LDL	-0.001	0.012	0
Total lipids in small LDL	0	0.012	0
Total lipids in IDL	-0.086	0.011	13.4
Total lipids in HDL	-0.135	0.011	38.3
Total lipids in very large HDL	-0.098	0.011	20.8
Total lipids in large HDL	-0.138	0.01	42.7
Total lipids in medium HDL	-0.125	0.011	30.5
Total lipids in small HDL	-0.049	0.012	4.4
Total triglycerides	0.116	0.011	24.3
Triglycerides in VLDL	0.123	0.011	27.2
Triglycerides in chylomicrons and extremely large VLDL	0.101	0.011	19
Triglycerides in very large VLDL	0.123	0.011	27.1
Triglycerides in large VLDL	0.127	0.011	28.9
Triglycerides in medium VLDL	0.124	0.011	27.1
Triglycerides in small VLDL	0.133	0.011	31.4
Triglycerides in very small VLDL	0.079	0.012	11.7
Triglycerides in LDL	0.056	0.012	6.4
Triglycerides in large LDL	0.04	0.012	3.6
Triglycerides in medium LDL	0.071	0.012	9.8
Triglycerides in small LDL	0.097	0.012	17.3
Triglycerides in IDL	0.042	0.012	3.9
Triglycerides in HDL	0.083	0.012	13
Triglycerides in very large HDL	0.064	0.012	8
Triglycerides in large HDL	0.03	0.011	2.3
Triglycerides in medium HDL	0.072	0.012	10
Triglycerides in small HDL	0.112	0.011	23.1
Total cholesterol	-0.076	0.011	10.8
VLDL cholesterol	0.048	0.012	4.7
Cholesterol in chylomicrons and extremely large VLDL	0.115	0.011	24.7
Cholesterol in very large VLDL	0.11	0.012	21.7
Cholesterol in large VLDL	0.114	0.012	23.5
Cholesterol in medium VLDL	-0.014	0.012	0.6
Cholesterol in small VLDL	0.032	0.012	2.3
Cholesterol in very small VLDL	-0.056	0.011	5.7
LDL cholesterol	-0.039	0.012	3.1
Cholesterol in large LDL	-0.057	0.012	6.2
Cholesterol in medium LDL	-0.005	0.012	0.2
Cholesterol in small LDL	-0.005	0.012	0.2
Cholesterol in IDL	-0.097	0.011	17
HDL cholesterol	-0.156	0.011	51.8
Cholesterol in very large HDL	-0.107	0.011	24.7
Cholesterol in large HDL	-0.143	0.01	45.7
Cholesterol in medium HDL	-0.148	0.011	43.1
Cholesterol in small HDL	-0.081	0.012	11.2
Total free cholesterol	-0.053	0.012	5.5
Free cholesterol in VLDL	0.073	0.012	9.9
Free cholesterol in chylomicrons and extremely large VLDL	0.11	0.011	22.4
Free cholesterol in very large VLDL	0.115	0.011	24.2
Free cholesterol in large VLDL	0.122	0.011	26.9
Free cholesterol in medium VLDL	0.03	0.012	2
Free cholesterol in small VLDL	0.015	0.012	0.7
Free cholesterol in very small VLDL	-0.018	0.012	0.9
Free cholesterol in LDL	-0.069	0.012	8.8
Free cholesterol in large LDL	-0.079	0.012	11.3
Free cholesterol in medium LDL	-0.048	0.012	4.6
Free cholesterol in small LDL	-0.055	0.012	5.7
Free cholesterol in IDL	-0.095	0.011	16.3
Free cholesterol in HDL	-0.138	0.01	41.5
Free cholesterol in very large HDL	-0.076	0.011	12.1
Free cholesterol in large HDL	-0.136	0.01	41.9
Free cholesterol in medium HDL	-0.136	0.011	37.3
Free cholesterol in small HDL	-0.066	0.012	7.9
Total esterified cholesterol	-0.085	0.011	13.3
Cholesteryl esters in VLDL	0.027	0.012	1.9
Cholesteryl esters in chylomicrons and extremely large VLDL	0.119	0.011	26.2
Cholesteryl esters in very large VLDL	0.101	0.012	18.1
Cholesteryl esters in large VLDL	0.104	0.012	19
Cholesteryl esters in medium VLDL	-0.048	0.012	4.5
Cholesteryl esters in small VLDL	0.042	0.012	3.6
Cholesteryl esters in very small VLDL	-0.07	0.011	9.1
Cholesteryl esters in LDL	-0.027	0.012	1.7
Cholesteryl esters in large LDL	-0.048	0.012	4.6
Cholesteryl esters in medium LDL	0.011	0.012	0.5
Cholesteryl esters in small LDL	0.013	0.012	0.6
Cholesteryl esters in IDL	-0.097	0.011	17
Cholesteryl esters in HDL	-0.159	0.011	53
Cholesteryl esters in very large HDL	-0.114	0.011	28.6
Cholesteryl esters in large HDL	-0.144	0.01	46.1
Cholesteryl esters in medium HDL	-0.151	0.011	43.9
Cholesteryl esters in small HDL	-0.083	0.012	11.4
Total phospholipids in lipoprotein particles	-0.072	0.011	9.8
Phospholipids in VLDL	0.085	0.012	13.2
Phospholipids in chylomicrons and extremely large VLDL	0.113	0.011	23.8
Phospholipids in very large VLDL	0.118	0.011	25.3
Phospholipids in large VLDL	0.124	0.011	27.8
Phospholipids in medium VLDL	0.048	0.012	4.6
Phospholipids in small VLDL	0.046	0.012	4.3
Phospholipids in very small VLDL	0.004	0.012	0.2
Phospholipids in LDL	-0.039	0.012	3.1
Phospholipids in large LDL	-0.059	0.012	6.4
Phospholipids in medium LDL	-0.008	0.012	0.3
Phospholipids in small LDL	-0.017	0.012	0.9
Phospholipids in IDL	-0.079	0.011	11.5
Phospholipids in HDL	-0.128	0.011	34
Phospholipids in very large HDL	-0.095	0.011	20.1
Phospholipids in large HDL	-0.138	0.01	42.3
Phospholipids in medium HDL	-0.116	0.011	25.6
Phospholipids in small HDL	-0.053	0.012	5.2
Cholesterol to total lipids ratio in chylomicrons and extremely large VLDL	-0.029	0.012	2.1
Cholesterol to total lipids ratio in very large VLDL	-0.098	0.011	17.7
Cholesterol to total lipids ratio in large VLDL	-0.076	0.012	10.7
Cholesterol to total lipids ratio in medium VLDL	-0.145	0.011	39.3
Cholesterol to total lipids ratio in small VLDL	-0.13	0.012	29.8
Cholesterol to total lipids ratio in very small VLDL	-0.133	0.011	32.5
Cholesterol to total lipids ratio in large LDL	-0.082	0.012	12.4
Cholesterol to total lipids ratio in medium LDL	-0.049	0.012	4.2
Cholesterol to total lipids ratio in small LDL	-0.04	0.012	2.9
Cholesterol to total lipids ratio in IDL	-0.119	0.012	23.8
Cholesterol to total lipids ratio in very large HDL	0.012	0.011	0.6
Cholesterol to total lipids ratio in large HDL	-0.125	0.011	30
Cholesterol to total lipids ratio in medium HDL	-0.148	0.011	40.5
Cholesterol to total lipids ratio in small HDL	-0.089	0.012	14.3
Free cholesterol to total lipids ratio in chylomicrons and extremely large VLDL	-0.062	0.012	7.5
Free cholesterol to total lipids ratio in very large VLDL	-0.083	0.011	13
Free cholesterol to total lipids ratio in large VLDL	-0.009	0.012	0.5
Free cholesterol to total lipids ratio in medium VLDL	-0.131	0.011	31.3
Free cholesterol to total lipids ratio in small VLDL	-0.142	0.011	36.7
Free cholesterol to total lipids ratio in very small VLDL	-0.048	0.012	4.5
Free cholesterol to total lipids ratio in large LDL	-0.128	0.011	29
Free cholesterol to total lipids ratio in medium LDL	-0.127	0.011	29.2
Free cholesterol to total lipids ratio in small LDL	-0.118	0.011	25.4
Free cholesterol to total lipids ratio in IDL	-0.074	0.012	9.4
Free cholesterol to total lipids ratio in very large HDL	0.106	0.01	25.2
Free cholesterol to total lipids ratio in large HDL	-0.103	0.011	21.6
Free cholesterol to total lipids ratio in medium HDL	-0.14	0.01	43.2
Free cholesterol to total lipids ratio in small HDL	-0.052	0.011	5.9
Cholesteryl esters to total lipids ratio in chylomicrons and extremely large VLDL	-0.008	0.012	0.4
Cholesteryl esters to total lipids ratio in very large VLDL	-0.099	0.011	18
Cholesteryl esters to total lipids ratio in large VLDL	-0.093	0.011	16.1
Cholesteryl esters to total lipids ratio in medium VLDL	-0.149	0.011	41.4
Cholesteryl esters to total lipids ratio in small VLDL	-0.107	0.012	20.4
Cholesteryl esters to total lipids ratio in very small VLDL	-0.139	0.011	35.7
Cholesteryl esters to total lipids ratio in large LDL	0.019	0.012	0.7
Cholesteryl esters to total lipids ratio in medium LDL	0.088	0.012	13.7
Cholesteryl esters to total lipids ratio in small LDL	0.074	0.012	10.3
Cholesteryl esters to total lipids ratio in IDL	-0.11	0.012	20.8
Cholesteryl esters to total lipids ratio in very large HDL	-0.101	0.012	17.5
Cholesteryl esters to total lipids ratio in large HDL	-0.118	0.011	26.3
Cholesteryl esters to total lipids ratio in medium HDL	-0.133	0.011	31.6
Cholesteryl esters to total lipids ratio in small HDL	-0.074	0.012	10.4
Triglycerides to total lipids ratio in chylomicrons and extremely large VLDL	0.006	0.012	0.3
Triglycerides to total lipids ratio in very large VLDL	0.085	0.011	13.2
Triglycerides to total lipids ratio in large VLDL	0.025	0.012	1.7
Triglycerides to total lipids ratio in medium VLDL	0.143	0.011	37.8
Triglycerides to total lipids ratio in small VLDL	0.136	0.011	32.7
Triglycerides to total lipids ratio in very small VLDL	0.126	0.011	29.4
Triglycerides to total lipids ratio in large LDL	0.095	0.012	15.6
Triglycerides to total lipids ratio in medium LDL	0.087	0.012	13.5
Triglycerides to total lipids ratio in small LDL	0.118	0.011	25.1
Triglycerides to total lipids ratio in IDL	0.118	0.011	24.4
Triglycerides to total lipids ratio in very large HDL	0.129	0.011	32.5
Triglycerides to total lipids ratio in large HDL	0.164	0.011	51.6
Triglycerides to total lipids ratio in medium HDL	0.154	0.011	44
Triglycerides to total lipids ratio in small HDL	0.155	0.011	44.2
Phospholipids to total lipids ratio in chylomicrons and extremely large VLDL	0.054	0.012	5
Phospholipids to total lipids ratio in very large VLDL	0.017	0.012	0.8
Phospholipids to total lipids ratio in large VLDL	0.071	0.011	9.8
Phospholipids to total lipids ratio in medium VLDL	-0.124	0.011	28.1
Phospholipids to total lipids ratio in small VLDL	-0.143	0.011	36.9
Phospholipids to total lipids ratio in very small VLDL	0.12	0.012	24.2
Phospholipids to total lipids ratio in large LDL	-0.03	0.012	1.9
Phospholipids to total lipids ratio in medium LDL	-0.054	0.012	5.5
Phospholipids to total lipids ratio in small LDL	-0.065	0.012	8.3
Phospholipids to total lipids ratio in IDL	0.073	0.012	8.6
Phospholipids to total lipids ratio in very large HDL	-0.08	0.011	13.6
Phospholipids to total lipids ratio in large HDL	0.046	0.011	4.7
Phospholipids to total lipids ratio in medium HDL	0.123	0.011	28.2
Phospholipids to total lipids ratio in small HDL	-0.032	0.011	2.2

### Sheet: Table S2
Table S2. List of instrumental variables used for MR and their summary statistics for exposure and outcome traits. Freq, allele frequency; Beta, effect estimate; SE, standard error, Pval, P-value; nlP, -log10 P-value; N, number of subjects
				CD300LG pQTL					TG					HDL-C					CAD
IV	SNP	Ref	Alt	Freq	Beta	SE	nlP	N	Freq	Beta	SE	nlP	N	Freq	Beta	SE	nlP	N	Freq	Beta	SE	nlP	N
1	17:41926126:C:T	C	T	0.0297564	-1.05367	0.0169585	840.167	51031	0.0303	0.149617	0.00399398	306.395	1247377	0.0302	-0.187095	0.00403226	Inf	1233754	0.031	0.0518	0.0095	7.27	1924156
2	17:41892812:T:A	T	A	0.00229349	-1.17941	0.062874	77.781	51031	0.00169	0.229708	0.0179003	36.9666	1199513	0.00165	-0.312044	0.0180581	66.1772	1187981	0.0027	0.043	0.0456	0.46	1422582
3	17:41941788:C:G	C	G	0.835709	0.0689441	0.00787296	17.6981	51031	0.839	-0.0279043	0.00186971	49.6402	1247728	0.838	0.0256012	0.00187677	41.6421	1244525	0.8304	-0.0146	0.0044	3.07	1946976
4	17:41904716:G:A	G	A	0.00226487	-1.40158	0.0710008	86.0125	51031	0.00232	0.187541	0.0317036	8.48017	397969	0.00234	-0.26199	0.0330539	14.6459	365285	NA	NA	NA	NA	NA
5	17:41930241:CG:C	CG	C	0.064301	-0.0384958	0.0120434	2.85651	51031	0.0632	0.000577102	0.00312471	0.069051	1115672	0.063	-0.00970832	0.0031919	2.62893	1081094	0.0864	-0.0007	0.0066	0.04	1890126
6	17:41728951:G:A	G	A	0.0109698	-0.757424	0.030356	136.685	51031	0.00991	0.10882	0.00755651	46.2916	1233729	0.00981	-0.137892	0.00761828	72.4976	1220288	0.0098	0.0285	0.0202	0.8	1854516
7	17:42125799:G:A	G	A	0.00426249	-0.806213	0.0493603	59.242	51031	0.00518	0.149676	0.0106975	43.757	1226381	0.00522	-0.17701	0.0107762	59.9031	1214345	0.0067	0.0538	0.0266	1.37	1715020
8	17:41856622:A:G	A	G	0.295584	0.0222771	0.00640785	3.29418	51031	0.277	0.0106697	0.00152868	11.5287	1253209	0.277	-0.00721614	0.00153866	5.56384	1244516	0.2742	0.0119	0.0036	2.95	1958416

### Sheet: Table S3
Table S3. CAD meta-analysis summary statistics for CD300LG R82C. Freq, allele frequency; Beta, effect estimate; SE, standard error, Pval, P-value; nlP, -log10 P-value; Ntot, total number of subjects; Ncase, number of case subjects; Nctrl, number of control subjects
Study	Freq	Beta	SE	Pval	nlP	Ntot	Ncase	Nctrl
CAD_CardiogramC4D_EUR	0.0299	0.0657979	0.0155591	2.348e-05	4.6293	1131370	168061	963309
CAD_MVP_EUR	0.0308	0.0391	0.0169	0.02089	1.68006	293470	95151	197287
CAD_FGr12_EUR	0.0324116	0.0479919	0.0172326	0.00535365	2.27135	500348	84088	416260
CAD_EUR_meta	0.031	0.0518	0.0095	5.37032e-08	7.27	1924156	347300	1576856
CAD_MVP_HIS	0.0143	0.144	0.0823	0.08023	1.09566	30849	6378	24270
CAD_TE_meta	0.0308	0.053	0.0094	1.94984e-08	7.71	1954804	353678	1601126

### Sheet: Table S4
Table S4. LC-MS proteomics analysis of WT vs. Cd300lg-KO TRLs. logfc, log10 Fold-change; pval, raw p-value; t_stat, t-statistic; padj, p-value adjusted for False Discovery Rate; logfc_se, log10 Fold-change standard error; -logpval, -log10 p-value adjusted for False Discovery Rate
Uniprot ID	Gene Symbol	contrast	logfc	pval	t_stat	padj	logfc_se	-logpval
A0A075B5L2;A0A075B5M2;A0A075B5M3;P01680	Igkv4-91;Igkv4-61;Igkv4-58;-	WT vs. KO	-3.8888	0.006087	-3.1263	0.39301	1.2439	2.2156
A0A140LIW3	Frmpd3	WT vs. KO	1.5552	0.1485	1.5054	0.58338	1.033	0.828274
A0A668KLU9	Cfhr2	WT vs. KO	-1.5384	0.26603	-1.1497	0.69426	1.3381	0.575069
A7DTG3	Sertad4	WT vs. KO	3.2927	0.076304	1.8736	0.58338	1.7574	1.11745
A8DUK4	Hbb-bs	WT vs. KO	-1.9307	0.14689	-1.5192	0.58338	1.2708	0.833008
B1AZP2;Q9CU24	Dlgap4;Themis3	WT vs. KO	-0.48716	0.66086	-0.446	0.91052	1.0923	0.179891
E9Q414	Apob	WT vs. KO	0.084133	0.92733	0.092415	0.97898	0.91038	0.0327657
E9Q8B5	Gm4788	WT vs. KO	-2.2133	0.095568	-1.77	0.58338	1.2504	1.01969
G3X9D6	Apon	WT vs. KO	-0.99114	0.33413	-0.99078	0.80384	1.0004	0.476085
O08550	Kmt2b	WT vs. KO	-0.33694	0.79893	-0.25872	0.95659	1.3023	0.0974913
O08576	Rundc3a	WT vs. KO	-0.027806	0.97683	-0.029425	0.97898	0.94496	0.010181
O08795	Prkcsh	WT vs. KO	-1.9374	0.16975	-1.4415	0.59799	1.344	0.77019
O09043	Napsa	WT vs. KO	0.68272	0.50964	0.67263	0.91052	1.015	0.292736
O54819	Tfpi	WT vs. KO	-0.58541	0.63675	-0.48129	0.91052	1.2163	0.196031
O88271	Cfdp1	WT vs. KO	-3.0413	0.094736	-1.7905	0.58338	1.6986	1.02348
O88783	F5	WT vs. KO	-0.7215	0.50001	-0.68748	0.91052	1.0495	0.301021
P01592	Jchain	WT vs. KO	-2.1787	0.13333	-1.586	0.58338	1.3737	0.875072
P01837	Igkc	WT vs. KO	-1.604	0.13148	-1.5756	0.58338	1.0181	0.88114
P01872	Ighm	WT vs. KO	-0.10989	0.9144	-0.10891	0.97841	1.009	0.0388638
P01887	B2m	WT vs. KO	1.0077	0.31326	1.0356	0.79806	0.97299	0.504095
P02089	Hbb-b2	WT vs. KO	-0.85338	0.62078	-0.50578	0.91052	1.6873	0.207062
P05366	Saa1	WT vs. KO	0.54293	0.55115	0.60673	0.91052	0.89485	0.25873
P05367	Saa2	WT vs. KO	-0.086062	0.95596	-0.056082	0.97898	1.5346	0.0195603
P06728	Apoa4	WT vs. KO	-0.37106	0.7424	-0.33347	0.94567	1.1127	0.129362
P06909	Cfh	WT vs. KO	-0.15171	0.87902	-0.15425	0.97841	0.98354	0.0560012
P07724	Alb	WT vs. KO	0.13517	0.90085	0.12625	0.97841	1.0707	0.0453475
P07743	Bpifa2	WT vs. KO	-1.9999	0.073569	-1.8989	0.58338	1.0532	1.13331
P07758;P22599;Q00896;Q00897;Q00898	Serpina1a;Serpina1b;Serpina1c;Serpina1d;Serpina1e	WT vs. KO	-2.6214	0.11912	-1.6517	0.58338	1.5871	0.924015
P07759;P29621;Q03734;Q5I2A0;Q80X76;Q91WP6	Serpina3k;Serpina3c;Serpina3m;Serpina3g;Serpina3f;Serpina3n	WT vs. KO	0.91329	0.60546	0.52829	0.91052	1.7288	0.217915
P08226	Apoe	WT vs. KO	0.52679	0.55695	0.59783	0.91052	0.88117	0.254184
P09813	Apoa2	WT vs. KO	1.1307	0.25099	1.1837	0.69426	0.95522	0.600344
P16301	Lcat	WT vs. KO	1.1948	0.34864	0.96353	0.80384	1.24	0.457623
P26645	Marcks	WT vs. KO	-0.56869	0.67155	-0.43185	0.91052	1.3169	0.172922
P27656	Lipc	WT vs. KO	-1.7758	0.10631	-1.6993	0.58338	1.045	0.973426
P28665	Mug1	WT vs. KO	0.27584	0.81355	0.2395	0.95659	1.1517	0.0896158
P31532	Saa4	WT vs. KO	0.58085	0.52538	0.64688	0.91052	0.89793	0.279526
P32261	Serpinc1	WT vs. KO	-2.6201	0.21699	-1.2966	0.69426	2.0207	0.66356
P33622	Apoc3	WT vs. KO	1.7427	0.059377	2.0042	0.58338	0.86952	1.22638
P34928	Apoc1	WT vs. KO	1.8881	0.079126	1.8544	0.58338	1.0182	1.10168
P35278	Rab5c	WT vs. KO	-3.8832	0.037797	-2.2907	0.5743	1.6952	1.42254
P37238	Pparg	WT vs. KO	1.1932	0.56486	0.59047	0.91052	2.0207	0.248059
P46638;P62492	Rab11b;Rab11a	WT vs. KO	0.80184	0.64276	0.47393	0.91052	1.6919	0.191951
P51910	Apod	WT vs. KO	0.58851	0.52158	0.65289	0.91052	0.9014	0.282679
P52430	Pon1	WT vs. KO	-0.16047	0.87062	-0.16506	0.97841	0.97218	0.0601714
P55065	Pltp	WT vs. KO	-0.64279	0.66678	-0.43809	0.91052	1.4672	0.176017
P60764;P63001	Rac3;Rac1	WT vs. KO	-3.0637	0.03625	-2.2969	0.5743	1.3338	1.44069
P60766	Cdc42	WT vs. KO	-2.5737	0.075174	-1.9103	0.58338	1.3473	1.12393
P62821	Rab1A	WT vs. KO	-2.1693	0.11604	-1.6606	0.58338	1.3064	0.935392
P62835;Q99JI6	Rap1a;Rap1b	WT vs. KO	-0.92826	0.59293	-0.54693	0.91052	1.6972	0.226997
P63213	Gng2	WT vs. KO	-1.028	0.55979	-0.59719	0.91052	1.7214	0.251975
Q00623	Apoa1	WT vs. KO	-0.23438	0.8012	-0.25531	0.95659	0.91801	0.0962591
Q01339	Apoh	WT vs. KO	0.037116	0.9707	0.037211	0.97898	0.99744	0.012915
Q05020	Apoc2	WT vs. KO	0.041139	0.97898	0.026761	0.97898	1.5373	0.00922618
Q06318	Scgb1a1	WT vs. KO	-0.92644	0.65408	-0.45848	0.91052	2.0207	0.184369
Q06890	Clu	WT vs. KO	-1.0294	0.26054	-1.1593	0.69426	0.88787	0.584126
Q3UH66	Wnk2	WT vs. KO	-1.0381	0.33814	-0.98378	0.80384	1.0552	0.470903
Q4U4S6	Xirp2	WT vs. KO	2.5142	0.042939	2.168	0.5743	1.1597	1.36715
Q60963	Pla2g7	WT vs. KO	-0.76868	0.48745	-0.70878	0.91052	1.0845	0.31207
Q61268	Apoc4	WT vs. KO	0.68531	0.4764	0.72635	0.91052	0.9435	0.322028
Q61838	Pzp	WT vs. KO	-0.1773	0.87452	-0.16016	0.97841	1.107	0.0582303
Q62351	Tfrc	WT vs. KO	2.0564	0.25429	1.1882	0.69426	1.7307	0.594671
Q62465	Vat1	WT vs. KO	0.39828	0.81062	0.24383	0.95659	1.6334	0.0911827
Q6DFX2	Antxr2	WT vs. KO	-3.1554	0.14207	-1.5615	0.58338	2.0207	0.847498
Q70FJ1	Akap9	WT vs. KO	-1.7878	0.13654	-1.5577	0.58338	1.1477	0.86474
Q78DX7	Ros1	WT vs. KO	1.4874	0.17304	1.4152	0.59799	1.051	0.761853
Q8BVA5	Ldah	WT vs. KO	0.42369	0.80925	0.24594	0.95659	1.7228	0.0919173
Q8C147	Dock8	WT vs. KO	-1.6161	0.23055	-1.243	0.69426	1.3002	0.637235
Q8C165	Pm20d1	WT vs. KO	0.60254	0.54283	0.61956	0.91052	0.97253	0.265336
Q8C6S9	Cfap54	WT vs. KO	0.51787	0.68927	0.40667	0.91052	1.2734	0.161611
Q8C7G5	Apoa5	WT vs. KO	-0.91695	0.37344	-0.91131	0.83246	1.0062	0.427779
Q8CBA2	Slfn5	WT vs. KO	1.4529	0.2515	1.1824	0.69426	1.2288	0.599462
Q8CFN5	Mef2c	WT vs. KO	-2.3862	0.10444	-1.727	0.58338	1.3817	0.981133
Q8CGN5	Plin1	WT vs. KO	-2.8754	0.030442	-2.3716	0.5743	1.2124	1.51653
Q8K013	Gtpbp10	WT vs. KO	-0.91302	0.42902	-0.80796	0.88906	1.13	0.367522
Q8VBT6	Apobr	WT vs. KO	-5.2903	0.0073461	-3.1256	0.39301	1.6926	2.13394
Q8VCM7	Fgg	WT vs. KO	-0.10425	0.95334	-0.059557	0.97898	1.7505	0.0207522
Q91XV3	Basp1	WT vs. KO	-1.0228	0.35309	-0.95446	0.80384	1.0716	0.452115
Q99J56	Derl1	WT vs. KO	0.47886	0.6177	0.50734	0.91052	0.94388	0.209222
Q99P27	Pla2g12b	WT vs. KO	4.4991	0.016296	2.7009	0.54895	1.6658	1.78792
Q9D1B1	Cst6	WT vs. KO	-0.1264	0.90333	-0.12307	0.97841	1.0271	0.0441536
Q9D4C6	Lrp2bp	WT vs. KO	1.1218	0.23746	1.2194	0.69426	0.91995	0.62441
Q9DAS9	Gng12	WT vs. KO	-1.3103	0.47372	-0.73355	0.91052	1.7863	0.324478
Q9DBG5	Plin3	WT vs. KO	-0.87853	0.4321	-0.8045	0.88906	1.092	0.364416
Q9EQI5	Ppbp	WT vs. KO	-1.9861	0.25942	-1.1716	0.69426	1.6952	0.585997
Q9EST8	Nfkbiz	WT vs. KO	-1.0673	0.58211	-0.56031	0.91052	1.9049	0.234995
Q9QWK4	Cd5l	WT vs. KO	-1.7678	0.15266	-1.4965	0.58338	1.1813	0.816275
Q9QZI8	Serinc1	WT vs. KO	-0.12103	0.91095	-0.1135	0.97841	1.0664	0.0405055
Q9R182	Angptl3	WT vs. KO	-1.518	0.17393	-1.4185	0.59799	1.0702	0.759626
Q9WTL4	Insrr	WT vs. KO	1.4815	0.40991	0.84913	0.87721	1.7447	0.387311
Q9Z1R3	Apom	WT vs. KO	0.25434	0.78001	0.28327	0.95659	0.89789	0.1079
